# Comparative genomics of *Rickettsiella* bacteria reveal variable metabolic pathways potentially involved in symbiotic interactions with arthropods

**DOI:** 10.1101/2024.12.03.626579

**Authors:** Anna M. Floriano, Adil El-Filali, Julien Amoros, Marie Buysse, Hélène Jourdan-Pineau, Hein Sprong, Robert Kohl, Ron P. Dirks, Peter Schaap, Jasper Koehorst, Bart Nijsse, Didier Bouchon, Vincent Daubin, Fabrice Vavre, Olivier Duron

**Author notes:** Corresponding authors: Anna M. Floriano, Olivier Duron.

## Abstract

Members of the *Rickettsiella* genus (order: *Legionellales*) are emerging as widespread bacteria associated with insects, arachnids, and crustaceans. While some *Rickettsiella* strains are highly virulent pathogens, others are maternally inherited endosymbionts that manipulate arthropod phenotypes, including the induction of defensive symbiosis and cytoplasmic incompatibility. However, the genomic diversity of *Rickettsiella* remains largely unexplored, and their genetic potential to induce complex phenotypes in arthropods is only partially understood. In this study, we sequenced five new *Rickettsiella* genomes isolated from three tick species. Through comparative genomics, we observed that *Rickettsiella* members share similar metabolic capabilities, and collectively lack virulence genes from pathogenic Legionellales. Additional analysis of *Rickettsiella* genomes revealed significant variability in metabolic properties related to endosymbiosis. Specifically, their capacity to biosynthesize certain B vitamins and heme varies, suggesting a functional role of some *Rickettsiella* strains in the nutrition of their arthropod hosts. Some *Rickettsiella* genomes harbour homologs of *Wolbachia* cif genes, the cause of *Wolbachia*-induced cytoplasmic incompatibility,, suggesting that *Rickettsiella* may use a similar molecular mechanism to manipulate the reproduction of their arthropod hosts. Phylogenomics further revealed that tick-borne *Rickettsiella* exhibit distinct evolutionary origins within the genus, indicating that *Rickettsiella* have undergone repeated horizontal transfers between ticks and other arthropods.
