## Supplementary Table 1 for "Comparative genomics of *Rickettsiella* bacteria reveal variable metabolic pathways potentially involved in symbiotic interactions with arthropods"

### Sheet: Dataset1
Organism	Genus	Strain	Host	Host generic name	Collection site	Collection date	Accession number	Reads produced per sample (this study, Gb)	Genome size (bp)	GC content (%)	Contig number	N50	Present markers	Completeness	Redundancy	Weighted completeness	Weighted redundancy	Intact genes	Pseudogenes
Aquicella lusitana	Aquicella	DSM 16500	Aquatic environment	Aquatic environment	-	-	GCF_0033504551.1	-	2,529,370	44.19	66	94,805	105	1	1.019	1	1.0371	2188	160
"Candidatus Berkiella aquae"	Berkiella	HT99	Acanthamoeba polyphaga	Amoeba	USA	1999	GCF_001431295.2	-	3,588,707	39.45	3	3,414,912	105	1	1.0095	1	1.0151	2937	188
"Candidatus Berkiella cookevillensis"	Berkiella	CC99	Acanthamoeba polyphaga	Amoeba	USA	1999	GCF_0014313152.1	-	2,984,836	37.93	2	2,914,757	104	0.9905	1.0096	0.9884	1.0153	2301	227
Coxiella burnetii RSA 493	Coxiella	RSA 493	Dermacentor andersoni	Tick	USA	1935	NC_0029714.1	-	1,995,488	42.66	1	1,995,488	105	1	1	1	1	1687	106
Coxiella endosymbiont of Amblyomma sculptum strain CeAS-UFV	Coxiella	CeAS-UFV	Amblyomma sculptum	Tick	Brazil	2018	CP033868.1	-	622,921	38.08	1	622,921	93	0.8857	1	0.8177	1	526	31
Coxiella endosymbiont of Ornithodoros maritimus CLEOmar	Coxiella	CLEOmar	Ornithodoros maritimus	Tick	France	2015	GCA_907164965.1	-	1,671,336	41.65	112	24,462	104	0.9905	1	0.9814	1	1170	778
Legionella pneumophila	Legionella	C9_S	Homo sapiens	Human	USA	1982	GCF_001753085.1	-	3,504,074	38.33	3	3,397,139	105	1	1	1	1	2854	217
Rickettsiella endosymbiont of Dermanyssus gallinae	Rickettsiella	DGE	Dermanyssus gallinae	Mite	United Kingdom	2019	GCF_0192855951.1	-	1,888,715	39.57	1	1,888,715	105	1	1.0095	1	1.0217	1707	153
Rickettsiella grylli	Rickettsiella	AAQJ	Armadillium sp.	Pillbug	-	-	GCF_000168295.1	-	1,581,239	37.87	2	1,566,411	105	1	1.0095	1	1.022	1304	124
Rickettsiella isolated from Ixodes ricinus, Ird1 strain	Rickettsiella	Ir_d1	Ixodes ricinus	Tick	The Netherlands	2021	PRJEB70514	ONT 65.7Gb Illumina: 157.0Gb	1,653,240	36.66	1	1,653,240	104	0.9905	1	0.9918	1	1369	124
Rickettsiella isolated from Ixodes ricinus, Ir_d6 strain	Rickettsiella	Ir_d6	Ixodes ricinus	Tick	The Netherlands	2021	PRJEB70514	ONT 32.9Gb Illumina: 192.0Gb	1,765,495	39.03	1	1,765,495	105	1	1	1	1	1459	138
Rickettsiella isolated from Ixodes ricinus, Iric strain	Rickettsiella	Iric	Ixodes ricinus	Tick	The Netherlands	2020	PRJNA816462	3.2Gb	1,819,390	38.96	2	1,813,613	103	0.981	1.0194	0.9914	1.0213	1547	340
Rickettsiella isolated from Ornithodoros erraticus, Oerr strain	Rickettsiella	Oerr	Ornithodoros erraticus	Tick	Laboratory colony from Portugal	2023	PRJEB82506	4.9Gb	1,290,137	36.45	99	25,909	95	0.9048	1	0.8109	1	1268	237
Rickettsiella isolated from Ornithodoros phacochoerus, Opha strain	Rickettsiella	Opha	Ornithodoros phacochoerus	Tick	Mozambique	2023	PRJEB82506	2.2Gb	1,719,156	38.57	65	71,830	104	0.9905	1	0.9918	1	1473	141
"Candidatus Rickettsiella isopodorum"	Rickettsiella		Trachelipus rathkii	Woodlouse	USA	2013	GCA_001881495.1	-	1,493,003	37.05	33	384,641	104	0.9905	1	0.9918	1	1189	103
Rickettsiella massiliensis 20B	Rickettsiella	20B	Ixodes ricinus	Tick	Slovakia	2006	GCF_0002573951.1	-	1,727,973	38.89	6	927,639	102	0.9714	1.0392	0.9421	1.0862	1429	508
"Candidatus Rickettsiella viridis"	Rickettsiella		Acyrthosiphon pisum	Aphid	France	2008	GCF_0039667551.1	-	1,579,735	39.28	1	1,579,735	104	0.9905	1	0.9918	1	1272	110

### Sheet: DatasetR - ANI
	Rickettsiella D. gallinae	Rickettsiella grylli	Rickettsiella Ird1	Rickettsiella Ird6	Rickettsiella Iric	Rickettsiella Oerr	Rickettsiella Opha	"Ca. R. isopodorum"	Rickettsiella massiliensis 20B	"Ca. R. viridis"
Rickettsiella D. gallinae	100	79.91	72.5	71.04	71.04	71.68	76.68	72.41	70.65	88.05
Rickettsiella grylli	79.91	100	77.62	69.36	69.7	75.6	70.75	77.72	69.14	70.88
Rickettsiella Ird1	72.5	77.62	100	69.78	69.95	79.95	71.97	98.26	69.4	72.45
Rickettsiella Ird6	71.04	69.36	69.78	100	99.77	69.39	70.03	69.49	98.47	70.32
Rickettsiella Iric	71.04	69.7	69.95	99.77	100	69.49	70.19	69.49	98.47	70.32
Rickettsiella Oerr	71.68	75.6	79.95	69.39	69.49	100	72.61	80	69.07	71.68
Rickettsiella Opha	76.68	70.75	71.97	70.03	70.19	72.61	100	72.28	69.76	76.44
"Ca. R. isopodorum"	72.41	77.72	98.26	69.49	69.49	80	72.28	100	69.53	72.4
Rickettsiella massiliensis 20B	70.65	69.14	69.4	98.47	98.47	69.07	69.76	69.53	100	69.96
"Ca. R. viridis"	88.05	70.88	72.45	70.32	70.32	71.68	76.44	72.4	69.96	100

### Sheet: Excluded genomes ANI with refer
	"Ca. R. isopodorum" ref	"Ca. R. isopodorum" AF21_PE0_C2_S7_37_32	"Ca. R. isopodorum" STA_63	"Ca. R. isopodorum" STB_84
"Ca. R. isopodorum" ref	100	98.45	98.4	98.31
"Ca. R. isopodorum" AF21_PE0_C2_S7_37_32	98.45	100	99.92	99.81
"Ca. R. isopodorum" STA_63	98.4	99.92	100	99.9
"Ca. R. isopodorum" STB_84	98.31	99.81	99.9	100
	R. grylli TrM1
R. grylli reference	98.53

### Sheet: Mobile Elements
Organism	name	prediction	type	allele_len	e_value	identity	coverage	gaps	substitution	contig	start	end	cigar
Aquicella lusitana	ISSde2	predicted	insertion sequence	1196	0	11:51:00	15:38:00	62	292	NZ_QQAX01000064	1	1196	M26 D1 M2 D1 M7 D1 M10 I1 M26 I2 M16 D1 M3 D1 M7 I1 M16 D1 M4 I1 M111 D1 M4 I1 M33 D1 M10 I1 M1 I1 M10 D1 M152 I1 M6 I1 M4 D2 M32 I1 M3 D1 M8 I1 M6 D1 M36 D1 M6 D1 M1 D1 M5 I1 M3 I2 M20 D1 M3 I1 M104 D1 M5 I1 M63 D1 M10 I1 M6 I1 M4 D1 M44 I1 M3 D1 M59 D1 M4 D1 M4 I2 M77 D1 M6 I1 M3 I1 M4 D1 M129 I1 M1 I1 M6 D1 M2 D2 M3 D1 M7 I1 M14 D2 M5 D2 M1 D1 M5 D1 M21
"Candidatus Berkiella aquae"	-	-	-	-	-	-	-	-	-	-	-	-	-
"Candidatus Berkiella cookevillensis"	-	-	-	-	-	-	-	-	-	-	-	-	-
Coxiella burnetii RSA 493	ISCbu1	predicted	insertion sequence	1324	0	16:37:00	1	0	4	NC_002971	1504038	1505361	M1324
Coxiella burnetii RSA 493	ISCbu1	predicted	insertion sequence	1324	0	16:37:00	1	0	4	NC_002971	1444404	1445727	M1324
Coxiella burnetii RSA 493	ISCbu1	predicted	insertion sequence	1323	0	16:37:00	16:39:00	0	4	NC_002971	605625	606947	M1323
Coxiella endosymbiont of Amblyomma sculptum strain CeAS-UFV	-	-	-	-	-	-	-	-	-	-	-	-	-
Coxiella endosymbiont of Ornithodoros maritimus CLEOmar	-	-	-	-	-	-	-	-	-	-	-	-	-
Legionella pneumophila	ISLpn9	predicted	insertion sequence	1628	0	16:39:00	1	0	1	NZ_CP015941	908069	909696	M1628
Legionella pneumophila	ISLpn9	predicted	insertion sequence	1628	0	16:39:00	1	0	1	NZ_CP015941	845375	847002	M1628
Legionella pneumophila	ISLpn5	predicted	insertion sequence	1571	0	1	1	0	0	NZ_CP015941	2274057	2275627	M1571
Legionella pneumophila	ISLpn3	predicted	insertion sequence	1497	0	1	1	0	0	NZ_CP015941	2325412	2326908	M1497
Legionella pneumophila	ISLpn3	predicted	insertion sequence	1497	0	1	1	0	0	NZ_CP015941	1191543	1193039	M1497
Legionella pneumophila	ISLpn3	predicted	insertion sequence	1497	0	1	1	0	0	NZ_CP015941	173364	174860	M1497
Legionella pneumophila	ISLpn4	predicted	insertion sequence	1498	0	1	1	0	0	NZ_CP015941	2329274	2330771	M1498
Legionella pneumophila	ISLpn6	predicted	insertion sequence	1490	0	16:38:00	1	0	3	NZ_CP015941	745048	746537	M1490
Legionella pneumophila	ISLpn6	predicted	insertion sequence	1490	0	16:39:00	1	0	1	NZ_CP015941	2421739	2423228	M1490
Legionella pneumophila	ISLpn6	predicted	insertion sequence	1490	0	1	1	0	0	NZ_CP015941	703961	705450	M1490
Legionella pneumophila	ISLpn7	predicted	insertion sequence	1269	0	16:28:00	1	0	15	NZ_CP015941	176621	177889	M1269
Legionella pneumophila	ISLpn8	predicted	insertion sequence	1199	0	1	1	0	0	NZ_CP015941	2911308	2912506	M1199
Legionella pneumophila	ISLpn8	predicted	insertion sequence	1194	0	14:17:00	15:31:00	12	150	NZ_CP015941	878736	879929	M7 I1 M48 N66 M499 D1 M12 I1 M28 D1 M145 D2 M4 I1 M2 I1 M85 I1 M1 I1 M3 D1 M1 D1 M287
Legionella pneumophila	ISLpn12	predicted	insertion sequence	1996	0	16:31:00	1	0	17	NZ_CP015943	18845	20840	M1996
Legionella pneumophila	cn_5360_ISLpn3	putative	composite transposon	5360	0	1	1	0	0	NZ_CP015941	2325411	2330771	-
Legionella pneumophila	cn_5360_ISLpn4	putative	composite transposon	5360	0	1	1	0	0	NZ_CP015941	2325411	2330771	-
Legionella pneumophila	cn_42577_ISLpn6	putative	composite transposon	42577	0	1	1	0	0	NZ_CP015941	703960	746537	-
Legionella pneumophila	cn_26949_ISLpn8	putative	composite transposon	26949	0	14:17:00	15:31:00	12	150	NZ_CP015941	852980	879929	-
Rickettsiella endosymbiont of Dermanyssus gallinae	-	-	-	-	-	-	-	-	-	-	-	-	-
Rickettsiella grylli	ISSde2	predicted	insertion sequence	1171	0	12:08:00	15:46:00	34	289	NZ_AAQJ02000001	1539258	1540428	M32 D1 M21 D1 M13 D1 M11 I1 M1 I1 M22 I1 M3 D1 M194 I2 M4 D1 M5 D1 M112 I1 M6 D1 M321 I1 M3 D1 M92 I1 M1 I2 M1 I2 M1 I1 M4 D2 M13 D1 M3 I1 M85 I1 M3 D2 M3 I1 M137 D1 M1 D1 M4 D3 M57
Rickettsiella isolated from Ixodes ricinus, Ird1 strain	-	-	-	-	-	-	-	-	-	-	-	-	-
Rickettsiella isolated from Ixodes ricinus, Ir_d6 strain	-	-	-	-	-	-	-	-	-	-	-	-	-
Rickettsiella isolated from Ixodes ricinus, Iric strain	-	-	-	-	-	-	-	-	-	-	-	-	-
Rickettsiella isolated from Ornithodoros erraticus, Oerr strain	-	-	-	-	-	-	-	-	-	-	-	-	-
Rickettsiella isolated from Ornithodoros phacochoerus, Opha strain	-	-	-	-	-	-	-	-	-	-	-	-	-
"Candidatus Rickettsiella isopodorum"	-	-	-	-	-	-	-	-	-	-	-	-	-
Rickettsiella massiliensis 20B	-	-	-	-	-	-	-	-	-	-	-	-	-
"Candidatus Rickettsiella viridis"	-	-	-	-	-	-	-	-	-	-	-	-	-

### Sheet: Phages
Strain	Region	CDS position	Gene	Evalue
Opha	-	-	-	-
Oerr	-	-	-	-
Iric	1	639211..639960	PP_00780;integrase;phage;-;PHAGE_Pseudo_phiPSA1_NC_024365	8.8e-69
Iric	1	640138..640425	PP_00781;hypothetical protein;phage;-;PHAGE_Pseudo_phiPSA1_NC_024365	8.09e-15
Iric	1	640779..641318	PP_00782;integrase family site-specific recombinase;phage;-;PHAGE_Pseudo_phi2_NC_030931	5.14e-17
Iric	1	641402..641926	PP_00783;integrase;phage;-;PHAGE_Entero_HK022_NC_002166	2.93e-23
Iric	1	643898..644578	PP_00787;primosomal protein I;phage;-;PHAGE_Shigel_POCJ13_NC_025434	3.32e-18
Iric	1	644692..645177	PP_00788;gp10;phage;-;PHAGE_Burkho_Bcep176_NC_007497	2.87e-29
Iric	1	646104..646544	PP_00792;putative small terminase;phage;-;PHAGE_Idioma_Phi1M2_2_NC_025471	4.04e-09
Iric	1	646546..647442	PP_00793;putative large terminase;phage;-;PHAGE_Idioma_1N2_2_NC_025439	3.94e-54
Iric	1	647699..648067	PP_00794;large subunit terminase TerL;phage;-;PHAGE_Iodoba_phiPLPE_NC_011142	4.35e-06
Iric	1	648273..649289	PP_00795;portal protein;phage;-;PHAGE_Xylell_Xfas53_NC_013599	5.91e-22
Iric	1	649294..650127	PP_00796;portal protein;phage;-;PHAGE_Xylell_Xfas53_NC_013599	1.18e-09
Iric	2	1089335..1090345	PP_01345;putative integrase;phage;-;PHAGE_Burkho_AP3_NC_047752	4.6e-97
Iric	2	1090731..1091369	PP_01346;hypothetical protein;phage;-;PHAGE_Pseudo_phi297_NC_016762	3.18e-06
Iric	2	1092199..1092600	PP_01348;primosomal protein I;phage;-;PHAGE_Shigel_Stx_NC_029120	2.69e-30
Iric	2	1093060..1093323	PP_01349;hypothetical protein;phage;-;PHAGE_Aeromo_vB_AsaM_56_NC_019527	7.94e-06
Iric	2	1094357..1094806	PP_01354;single-stranded DNA-binding protein;phage;-;PHAGE_Pseudo_YMC11/02/R656_NC_028657	1.39e-50
Iric	2	1096301..1097878	PP_01357;head-tail connector protein;phage;-;PHAGE_Pelagi_HTVC010P_NC_020481	7.24e-15
Ird6	1	995471..996718	PP_00895;P22 coat protein;phage;-;PHAGE_Vibrio_VvAW1_NC_020488	1.47e-06
Ird6	1	998413..999225	PP_00898;portal protein;phage;-;PHAGE_Xylell_Xfas53_NC_013599	1.02e-09
Ird6	1	999764..1000471	PP_00900;portal protein;phage;-;PHAGE_Xylell_Xfas53_NC_013599	9.37e-15
Ird6	1	1000465..1001115	PP_00901;putative terminase large subunit;phage;-;PHAGE_Escher_Eco_BIFF_NC_047996	1.09e-16
Ird6	1	1001091..1001987	PP_00902;putative large terminase;phage;-;PHAGE_Idioma_1N2_2_NC_025439	3.94e-54
Ird6	1	1001989..1002372	PP_00903;putative small terminase;phage;-;PHAGE_Idioma_Phi1M2_2_NC_025471	1.21e-06
Ird6	1	1003357..1003842	PP_00908;hypothetical protein;phage;-;PHAGE_Vibrio_VvAW1_NC_020488	2.21e-29
Ird6	1	1004353..1004817	PP_00910;primosomal protein I;phage;-;PHAGE_Shigel_Stx_NC_029120	5.1e-43
Ird6	1	1006610..1007758	PP_00913;integrase;phage;-;PHAGE_Entero_HK022_NC_002166	7.43e-53
Ird6	1	1008112..1008399	PP_00914;hypothetical protein;phage;-;PHAGE_Pseudo_phiPSA1_NC_024365	8.09e-15
Ird6	1	1008577..1009326	PP_00915;integrase;phage;-;PHAGE_Pseudo_phiPSA1_NC_024365	8.8e-69
Ird6	2	1551274..1552851	PP_01416;head-tail connector protein;phage;-;PHAGE_Pelagi_HTVC010P_NC_020481	7.5e-15
Ird6	2	1554347..1554772	PP_01422;single-stranded DNA-binding protein;phage;-;PHAGE_Pseudo_YMC11/02/R656_NC_028657	8.0e-50
Ird6	2	1555529..1556095	PP_01427;hypothetical protein;phage;-;PHAGE_Vibrio_VvAW1_NC_020488	4.69e-32
Ird6	2	1556082..1557026	PP_01428;primosomal protein I;phage;-;PHAGE_Shigel_Stx_NC_029120	5.58e-35
Ird6	2	1557585..1558430	PP_01430;hypothetical protein;phage;-;PHAGE_Pseudo_phi297_NC_016762	6.99e-06
Ird6	2	1558816..1559826	PP_01431;putative integrase;phage;-;PHAGE_Burkho_AP3_NC_047752	4.6e-97
Ird1	-	-	-	-
R. viridis	-	-	-	-
R. massiliensis	-	-	-	-
R. isopodorum	-	-	-	-
R. grylli	-	-	-	-
R. D. gallinae	1	34267..34698	PP_00042;hypothetical protein;phage;-;PHAGE_Pantoe_LIMElight_NC_019454	1.5e-22
R. D. gallinae	1	34968..36518	PP_00044;putative head-tail connector protein;phage;-;PHAGE_Pantoe_LIMElight_NC_019454	8.62e-169
R. D. gallinae	1	36558..37385	PP_00045;hypothetical protein;phage;-;PHAGE_Escher_Minorna_NC_048172	9.45e-36
R. D. gallinae	1	37407..38447	PP_00046;putative major capsid protein;phage;-;PHAGE_Pantoe_LIMElight_NC_019454	8.73e-174
R. D. gallinae	1	38550..39110	PP_00047;putative tail tubular protein A;phage;-;PHAGE_Pantoe_LIMElight_NC_019454	2.52e-62
R. D. gallinae	1	39107..41422	PP_00048;putative tail tubular protein B;phage;-;PHAGE_Pantoe_LIMElight_NC_019454	0.0
R. D. gallinae	1	41438..41962	PP_00049;putative internal virion protein;phage;-;PHAGE_Pantoe_LIMElight_NC_019454	1.04e-16
R. D. gallinae	1	41980..44634	PP_00050;putative internal virion protein;phage;-;PHAGE_Pantoe_LIMElight_NC_019454	1.78e-20
R. D. gallinae	1	44615..48640	PP_00051;putative internal virion protein;phage;-;PHAGE_Pantoe_LIMElight_NC_019454	6.95e-100
R. D. gallinae	1	48663..49460	PP_00052;putative tail fiber protein;phage;-;PHAGE_Klebsi_phiKpS2_NC_047857	4.03e-28
R. D. gallinae	1	49457..49693	PP_00053;putative DNA maturase A;phage;-;PHAGE_Entero_phiKDA1_NC_027980	4.94e-09
R. D. gallinae	1	49708..51489	PP_00054;putative DNA maturase B;phage;-;PHAGE_Pantoe_LIMElight_NC_019454	0.0
R. D. gallinae	1	51500..52315	PP_00055;minor tail protein;phage;-;PHAGE_Microb_Armstrong_NC_048090	2.38e-19
R. D. gallinae	1	54116..54514	PP_00057;putative single strand DNA-binding protein;phage;-;PHAGE_Burkho_Bcep22_NC_005262	1.48e-33
R. D. gallinae	1	55614..57467	PP_00061;DNA primase;phage;-;PHAGE_Microb_Hyperion_NC_047973	6.15e-19
R. D. gallinae	1	57967..58770	PP_00063;hypothetical protein;phage;-;PHAGE_Vibrio_12A10_NC_029067	9.12e-13
R. D. gallinae	1	59085..60218	PP_00064;integrase;phage;-;PHAGE_Pseudo_phiPSA1_NC_024365	1.45e-113

### Sheet: CRISPR CAS
Strain	Element	ID	Start	End	Spacer/gene	Repeat consensus / CAS genes	Direction	Evidence level	Evidence levels: 1 (permissive search), 2 (Typing), 3 (Subtyping). 2 and 3 are more stringent.
Opha	CRISPR	Rickettsiella_Opha_13_1	21737	21882	1	GAAATGTCTGAGTGAAGACTACTAAAATCTGAATCTTCAGAATG	ND	1
Opha	Cas cluster	CAS	33443	34789	2	cas3_TypeI, cas3_TypeI
Opha	Cas cluster	CAS	7646	9760	2	cas3_TypeI, cas3_TypeI
Opha	Cas cluster	CAS	904	4362	2	cas3_TypeI, cas3_TypeI
Iric	CRISPR	contig_1__organism_Ricketsiella_unknown___completeness_complete___topology_circular___gcode_11__1	12844	12946	1	ATTAGTTTTATTTAACGTCATTTCCTGA	ND	1
Iric	CRISPR	contig_1__organism_Ricketsiella_unknown___completeness_complete___topology_circular___gcode_11__2	429527	429615	1	GGTGAATTAGATGGTGGCTTGAA	ND	1
Iric	CRISPR	contig_1__organism_Ricketsiella_unknown___completeness_complete___topology_circular___gcode_11__3	568641	568771	1	ATGCATCACTTGCCTGGCTATTTCTTCGTGGATCTCTA	ND	1
Iric	CRISPR	contig_1__organism_Ricketsiella_unknown___completeness_complete___topology_circular___gcode_11__4	849044	849119	1	GTTCTGGCGGTGGAATGGGCGGTGG	ND	1
Ir_d6	CRISPR	Rickettsiella_Ir_d6_1_1	581227	581366	1	AAGTTAATTTTCGTAACCAGATGAAAGAAACCGCACTCCAT	ND	1
Ir_d6	CRISPR	Rickettsiella_Ir_d6_1_2	835645	835720	1	CCGCCGCCCATTCCACCGCCAGAAC	ND	1
Ir_d6	CRISPR	Rickettsiella_Ir_d6_1_3	950203	950297	1	CAATTACAAGATGAAGAAAAGTTAAATGAAGT	ND	1
Ir_d6	CRISPR	Rickettsiella_Ir_d6_1_4	1079777	1079907	1	TAGAGATCCACGAAGAAATAGCCAAGCAAGTGATGCAT	ND	1
Ir_d6	CRISPR	Rickettsiella_Ir_d6_1_5	1081488	1081568	1	TCAGGTTATACACCGCGTAACTCC	ND	1
Ir_d6	CRISPR	Rickettsiella_Ir_d6_1_6	1218782	1218870	1	TCTTCAAGCCACCATCTAATTCA	ND	1
Ir_d6	CRISPR	Rickettsiella_Ir_d6_1_7	1674712	1674825	1	TAAGTCTTGTCGAACCTTTATCTGCTCAGAGATTTAAAC	ND	1
Ir_d1	CRISPR	Rickettsiella_Ir_d1_1_1	1443991	1444131	1	CCAGAGTATGTTCCTTATGAGGAAAGGGATAATAATCCTTCT	ND	1
RendoDgallinae	CRISPR	NZ_CP079094_1	461125	461220	1	CAAACCACAATGGCCAGGACAAAA	ND	1
RendoDgallinae	CRISPR	NZ_CP079094_2	889985	890061	1	CGTGATCTGAAAGGCGCGGTGATTGG	ND	1
R. viridis	CRISPR	NZ_AP018005_1	1132861	1132956	1	TTTTGTCCTGGCCATTGTGGTTTG	ND	1
R. massiliensis	CRISPR	NZ_AJGC01000001_1	795446	795521	1	CCGCCGCCCATTCCACCGCCAGAAC	ND	1
R. massiliensis	CRISPR	NZ_AJGC01000001_2	907016	907113	1	CAATTACAAGATGAAGAAAAGTTAAATGAAGTCGA	ND	1
R. massiliensis	CRISPR	NZ_AJGC01000002_1	197809	197897	1	TCTTCAAGCCACCATCTAATTCA	ND	1
R. massiliensis	CRISPR	NZ_AJGC01000002_2	603464	603577	1	TAAGTCTTGTCGAACCTTTATCTGCTCAGAGATTTAAAC	ND	1
R. massiliensis	CRISPR	NZ_AJGC01000004_1	26921	27260	5	TGTTACCTATATCGTTACCTTTTA	ND	4
R. grylli	CRISPR	NZ_AAQJ02000001_1	724553	724640	1	AAGCAGAAGTGGATGCGAAGCAAGC	ND	1
R. isopodorum	Cas cluster	CAS	13676	15835	2	cas3_TypeI, cas3_TypeI
R. isopodorum	Cas cluster	CAS	83410	86859	2	cas3_TypeI, cas3_TypeI
R. isopodorum	CRISPR	NZ_LUKY01000029_1	87286	87381	1	CGGCATTTAAAACCTAAAAAACCT	ND	1
Oerr	Cas cluster	CAS	925	2217	2	cas3_TypeI, cas3_TypeI
