## Supplementary Table 4 for "Comparative genomics of *Rickettsiella* bacteria reveal variable metabolic pathways potentially involved in symbiotic interactions with arthropods"

### Sheet: Accession number
Strain	Group or Supergroup	NCBI Accession number
Rickettsia amblyommatis strain Dark Water	Spotted Fever Group	GCA_000964995.1
Rickettsia felis strain LSU-Lb	Transitional Group	GCA_000804505.1
Rickettsia graversii strain BWI-1	Spotted Fever Group	GCA_000485845.1
Rickettsiella isopodorum strain RCFS May 2013		GCA_001881495.1
Wolbachia strain wAdent	Wolbachia Supergroup A	GCA_010820705.1
Wolbachia strain ‘wAcro’ isolated from Acromyrmex echinatior	Wolbachia Supergroup A	https://doi.org/10.7717/peerj.5486
Wolbachia strain wAlbB	Wolbachia Supergroup B	GCA_004171285.1
Wolbachia strain wBor	Wolbachia Supergroup A	GCA_014129615.1
Wolbachia strain wCauA	Wolbachia Supergroup A	GCA_006542295.1
Wolbachia strain wCfeJ	Unnamed Wolbachia Supergroup	GCA_012277315.1
Wolbachia strain wCon	Wolbachia Supergroup B	GCA_003344345.1
Wolbachia strain ‘wDipl’ isolated from Diploeciton nevermanni	Wolbachia Supergroup B	https://doi.org/10.7717/peerj.5486
Wolbachia strain wMel	Wolbachia Supergroup A	GCA_000008025.1
Wolbachia strain wMeg	Wolbachia Supergroup B	GCA_008245065.1
Wolbachia strain wOegib	Wolbachia Supergroup A	GCA_936270145.1
Wolbachia strain wOrie	Wolbachia Supergroup A	GCA_014129565.1
Wolbachia strain wPipPel	Wolbachia Supergroup B	GCA_000073005.1
Wolbachia strain wRi	Wolbachia Supergroup A	GCA_000022285.1
Wolbachia strain wSpc	Wolbachia Supergroup A	GCA_002300525.1
Wolbachia strain wVitA	Wolbachia Supergroup A	GCA_001983615.1
