## Supplementary Table 6 for "Comparative genomics of *Rickettsiella* bacteria reveal variable metabolic pathways potentially involved in symbiotic interactions with arthropods"

### Sheet: VFs
Category	Virulence Factors	Related Genes	Aquicella lusitana	Candidatus Berkiella aquae	Candidatus Berkiella cookevillensis	Coxiella burnetii RSA 493	Coxiella endosymbiont of Amblyomma sculptum strain CeAS-UFV	Coxiella endosymbiont of Ornithodoros maritimus CLEOmar	Rickettsiella isolated from Ixodes ricinus Ir_d1	Rickettsiella isolated from Ixodes ricinus Ir_d6	Rickettsiella isolated from Ixodes ricinus Iric	Legionella pneumophila	Rickettsiella isolated from Ornithodoros erraticus	Rickettsiella isolated from Ornithodoros phacochoerus	Rickettsiella endosymbiont of Dermanyssus gallinae	Rickettsiella grylli	Candidatus Rickettsiella isopodorum	Rickettsiella massiliensis 20B	Candidatus Rickettsiella viridis
Adherence	Hsp60	htpB	C8D86_RS10215 NZ_QQAX01000027, C8D86_RS11695 NZ_QQAX01000048	HT99x_RS13925 NZ_LKAJ02000001	CC99x_RS11535 NZ_LKHV02000001	CBU_1718 NC_002971	EGQ50_00370 CP033868	Coxiella_Omar_01966 Coxiella_Omar_158	Rickettsiella_Ir_d1_00857 Rickettsiella_Ir_d1_11653240	Rickettsiella_Ir_d6_01377 Rickettsiella_Ir_d6_11765495	contig_1_pseudo_00032 contig_1	A9E85_RS03390 NZ_CP015941	Rickettsiella_Oerr_01521 Rickettsiella_Oerr_96	Rickettsiella_Opha_00239 Rickettsiella_Opha_19	KX723_RS07975 NZ_CP079094	RICGR_RS05370 NZ_AAQJ02000001	A1D18_RS04605 NZ_LUKY01000033	NZ_AJGC01000002_pseudo_00308 NZ_AJGC01000002	DMP02_RS05735 NZ_AP018005
Adherence	MOMP	omp28	C8D86_RS11745 NZ_QQAX01000051	HT99x_RS07025 NZ_LKAJ02000001	-	-	-	-	-	-	-	A9E85_RS09650 NZ_CP015941	-	-	-	-	-	-	-
Adherence	TIVpili	pilB	C8D86_RS08000 NZ_QQAX01000017	HT99x_RS05270 NZ_LKAJ02000001	CC99x_RS09720 NZ_LKHV02000001	CBU_0155 NC_002971	-	Coxiella_Omar_149_pseudo_00448 Coxiella_Omar_149	Rickettsiella_Ir_d1_00969 Rickettsiella_Ir_d1_11653240	Rickettsiella_Ir_d6_01203 Rickettsiella_Ir_d6_11765495	CJPMFG_02060 contig_1	A9E85_RS07370 NZ_CP015941	Rickettsiella_Oerr_00377 Rickettsiella_Oerr_55	Rickettsiella_Opha_01397 Rickettsiella_Opha_61	NZ_CP079094_pseudo_00123 NZ_CP079094	RICGR_RS05930 NZ_AAQJ02000001	A1D18_RS05155 NZ_LUKY01000033	NZ_AJGC01000002_pseudo_00199 NZ_AJGC01000002	DMP02_RS01555 NZ_AP018005
Adherence	TIVpili	pilC	C8D86_RS08005 NZ_QQAX01000017	HT99x_RS05265 NZ_LKAJ02000001	CC99x_RS09725 NZ_LKHV02000001	CBU_0154 NC_002971	-	Coxiella_Omar_149_pseudo_00487 Coxiella_Omar_149	Rickettsiella_Ir_d1_00968 Rickettsiella_Ir_d1_11653240	Rickettsiella_Ir_d6_01204 Rickettsiella_Ir_d6_11765495	contig_1_pseudo_00061 contig_1	A9E85_RS07375 NZ_CP015941	-	Rickettsiella_Opha_61_pseudo_00069 Rickettsiella_Opha_61	KX723_RS07415 NZ_CP079094	RICGR_RS05925 NZ_AAQJ02000001	A1D18_RS05150 NZ_LUKY01000033	NZ_AJGC01000002_pseudo_00201 NZ_AJGC01000002	DMP02_RS01560 NZ_AP018005
Adherence	TIVpili	pilD	C8D86_RS08010 NZ_QQAX01000017	HT99x_RS05260 NZ_LKAJ02000001	CC99x_RS09730 NZ_LKHV02000001	CBU_0153 NC_002971	-	Coxiella_Omar_149_pseudo_00522 Coxiella_Omar_149	Rickettsiella_Ir_d1_00967 Rickettsiella_Ir_d1_11653240	Rickettsiella_Ir_d6_01205 Rickettsiella_Ir_d6_11765495	CJPMFG_02045 contig_1	A9E85_RS07380 NZ_CP015941	-	Rickettsiella_Opha_01394 Rickettsiella_Opha_61	KX723_RS07410 NZ_CP079094	RICGR_RS05920 NZ_AAQJ02000001	A1D18_RS05145 NZ_LUKY01000033	S3O_RS14255 NZ_AJGC01000002	NZ_AP018005_pseudo_00021 NZ_AP018005
Adherence	TIVpili	pilE/pilA	C8D86_RS07995 NZ_QQAX01000017	HT99x_RS05295 NZ_LKAJ02000001	CC99x_RS09695 NZ_LKHV02000001	CBU_0412 NC_002971	-	-	Rickettsiella_Ir_d1_01330 Rickettsiella_Ir_d1_11653240	-	CJPMFG_01210 contig_1	A9E85_RS09340 NZ_CP015941, A9E85_RS09345 NZ_CP015941	Rickettsiella_Oerr_00407 Rickettsiella_Oerr_57	Rickettsiella_Opha_01371 Rickettsiella_Opha_60	KX723_RS08880 NZ_CP079094	-	A1D18_RS01230 NZ_LUKY01000029	-	DMP02_RS06615 NZ_AP018005
Adherence	TIVpili	pilQ	C8D86_RS01085 NZ_QQAX01000002	HT99x_RS01185 NZ_LKAJ02000001	CC99x_RS11810 NZ_LKHV02000001	NC_002971_pseudo_00099 NC_002971	-	Coxiella_Omar_87_pseudo_00446 Coxiella_Omar_87	Rickettsiella_Ir_d1_00909 Rickettsiella_Ir_d1_11653240	Rickettsiella_Ir_d6_01344 Rickettsiella_Ir_d6_11765495	contig_1_pseudo_00037 contig_1	A9E85_RS04605 NZ_CP015941	-	Rickettsiella_Opha_01173 Rickettsiella_Opha_58	NZ_CP079094_pseudo_00136 NZ_CP079094, NZ_CP079094_pseudo_00137 NZ_CP079094	RICGR_RS05635 NZ_AAQJ02000001	A1D18_RS04865 NZ_LUKY01000033	NZ_AJGC01000002_pseudo_00287 NZ_AJGC01000002	DMP02_RS06030 NZ_AP018005
Adherence	TIVpili	pilP	-	HT99x_RS01180 NZ_LKAJ02000001	CC99x_RS11815 NZ_LKHV02000001	-	-	Coxiella_Omar_59_pseudo_00110 Coxiella_Omar_59	-	-	-	A9E85_RS04600 NZ_CP015941	-	-	-	-	-	-	-
Adherence	TIVpili	pilO	-	HT99x_RS01175 NZ_LKAJ02000001	CC99x_RS11820 NZ_LKHV02000001	-	-	-	-	-	-	A9E85_RS04595 NZ_CP015941	-	-	-	-	-	-	-
Adherence	TIVpili	pilN	C8D86_RS01075 NZ_QQAX01000002	HT99x_RS01170 NZ_LKAJ02000001	CC99x_RS11825 NZ_LKHV02000001	-	-	-	Rickettsiella_Ir_d1_00911 Rickettsiella_Ir_d1_11653240	-	-	A9E85_RS04590 NZ_CP015941	-	Rickettsiella_Opha_01175 Rickettsiella_Opha_58	-	-	-	-	-
Adherence	TIVpili	pilM	C8D86_RS01070 NZ_QQAX01000002	HT99x_RS01165 NZ_LKAJ02000001	CC99x_RS11830 NZ_LKHV02000001	-	-	-	Rickettsiella_Ir_d1_00912 Rickettsiella_Ir_d1_11653240	Rickettsiella_Ir_d6_01340 Rickettsiella_Ir_d6_11765495	-	A9E85_RS04585 NZ_CP015941	-	-	KX723_RS08315 NZ_CP079094	RICGR_RS05650 NZ_AAQJ02000001	-	-	DMP02_RS06040 NZ_AP018005
Effector Delivery System	Dot/Icm	lidL	-	NZ_LKAJ02000001_pseudo_00172 NZ_LKAJ02000001	NZ_LKHV02000001_pseudo_00191 NZ_LKHV02000001	-	-	Coxiella_Omar_118_pseudo_00379 Coxiella_Omar_118	-	-	-	NZ_CP015941_pseudo_00084 NZ_CP015941	-	-	NZ_CP079094_pseudo_00020 NZ_CP079094	NZ_AAQJ02000001_pseudo_00111 NZ_AAQJ02000001	-	-	-
Effector Delivery System	Dot/Icm	icmT	C8D86_RS12180 NZ_QQAX01000018	HT99x_RS06790 NZ_LKAJ02000001	CC99x_RS05305 NZ_LKHV02000001	CBU_1641 NC_002971	-	-	Rickettsiella_Ir_d1_00592 Rickettsiella_Ir_d1_11653240	Rickettsiella_Ir_d6_01510 Rickettsiella_Ir_d6_11765495	CJPMFG_00515 contig_1	A9E85_RS16380 NZ_CP015941	Rickettsiella_Oerr_00720 Rickettsiella_Oerr_72	Rickettsiella_Opha_00288 Rickettsiella_Opha_23	KX723_RS03070 NZ_CP079094	RICGR_RS02580 NZ_AAQJ02000001	A1D18_RS00600 NZ_LUKY01000027	S3O_RS0108575 NZ_AJGC01000002	DMP02_RS04605 NZ_AP018005
Effector Delivery System	Dot/Icm	icmS	C8D86_RS08365 NZ_QQAX01000018	HT99x_RS06810 NZ_LKAJ02000001	CC99x_RS05325 NZ_LKHV02000001	CBU_1642 NC_002971	-	-	Rickettsiella_Ir_d1_00591 Rickettsiella_Ir_d1_11653240	Rickettsiella_Ir_d6_01511 Rickettsiella_Ir_d6_11765495	CJPMFG_00510 contig_1	A9E85_RS02200 NZ_CP015941	Rickettsiella_Oerr_00719 Rickettsiella_Oerr_72	Rickettsiella_Opha_00287 Rickettsiella_Opha_23	KX723_RS03075 NZ_CP079094	RICGR_RS02585 NZ_AAQJ02000001	A1D18_RS00605 NZ_LUKY01000027	S3O_RS0108580 NZ_AJGC01000002	DMP02_RS04600 NZ_AP018005
Effector Delivery System	Dot/Icm	icmR	C8D86_RS08465 NZ_QQAX01000018	-	-	CBU_1634 NC_002971	-	-	Rickettsiella_Ir_d1_00279 Rickettsiella_Ir_d1_11653240	-	-	A9E85_RS02210 NZ_CP015941	Rickettsiella_Oerr_00844 Rickettsiella_Oerr_76	Rickettsiella_Opha_01205 Rickettsiella_Opha_59	KX723_RS04420 NZ_CP079094	RICGR_RS04030 NZ_AAQJ02000001	A1D18_RS03190 NZ_LUKY01000032	-	DMP02_RS02940 NZ_AP018005
Effector Delivery System	Dot/Icm	icmQ	C8D86_RS08465 NZ_QQAX01000018	-	-	CBU_1634 NC_002971	-	-	Rickettsiella_Ir_d1_00279 Rickettsiella_Ir_d1_11653240	-	-	A9E85_RS02210 NZ_CP015941	Rickettsiella_Oerr_00844 Rickettsiella_Oerr_76	Rickettsiella_Opha_01205 Rickettsiella_Opha_59	KX723_RS04420 NZ_CP079094	RICGR_RS04030 NZ_AAQJ02000001	A1D18_RS03190 NZ_LUKY01000032	-	DMP02_RS02940 NZ_AP018005
Effector Delivery System	Dot/Icm	icmP/dotM	C8D86_RS00915 NZ_QQAX01000002	HT99x_RS06815 NZ_LKAJ02000001	CC99x_RS05330 NZ_LKHV02000001	CBU_1633 NC_002971	-	-	Rickettsiella_Ir_d1_00280 Rickettsiella_Ir_d1_11653240	Rickettsiella_Ir_d6_00220 Rickettsiella_Ir_d6_11765495	CJPMFG_08685 contig_1	A9E85_RS02215 NZ_CP015941	Rickettsiella_Oerr_00845 Rickettsiella_Oerr_76	Rickettsiella_Opha_01204 Rickettsiella_Opha_59	KX723_RS04425 NZ_CP079094	RICGR_RS04025 NZ_AAQJ02000001	A1D18_RS03185 NZ_LUKY01000032	S3O_RS13060 NZ_AJGC01000001	DMP02_RS02945 NZ_AP018005
Effector Delivery System	Dot/Icm	icmO/dotL	C8D86_RS00920 NZ_QQAX01000002	HT99x_RS06820 NZ_LKAJ02000001	CC99x_RS05335 NZ_LKHV02000001	CBU_1632 NC_002971	-	Coxiella_Omar_59_pseudo_00110 Coxiella_Omar_59	Rickettsiella_Ir_d1_00281 Rickettsiella_Ir_d1_11653240	Rickettsiella_Ir_d6_00219 Rickettsiella_Ir_d6_11765495	CJPMFG_08690 contig_1	A9E85_RS02220 NZ_CP015941	Rickettsiella_Oerr_00846 Rickettsiella_Oerr_76	Rickettsiella_Opha_01203 Rickettsiella_Opha_59	KX723_RS04430 NZ_CP079094	RICGR_RS04020 NZ_AAQJ02000001	A1D18_RS03180 NZ_LUKY01000032	NZ_AJGC01000001_pseudo_00151 NZ_AJGC01000001	DMP02_RS02950 NZ_AP018005
Effector Delivery System	Dot/Icm	icmN/dotK	C8D86_RS00925 NZ_QQAX01000002	HT99x_RS13645 NZ_LKAJ02000001	CC99x_RS07655 NZ_LKHV02000001	CBU_1631 NC_002971	-	-	Rickettsiella_Ir_d1_11653240_pseudo_00085 Rickettsiella_Ir_d1_11653240	Rickettsiella_Ir_d6_00218 Rickettsiella_Ir_d6_11765495	CJPMFG_08695 contig_1	A9E85_RS02225 NZ_CP015941	Rickettsiella_Oerr_00847 Rickettsiella_Oerr_76	Rickettsiella_Opha_38_pseudo_00135 Rickettsiella_Opha_38	-	-	A1D18_RS03175 NZ_LUKY01000032	S3O_RS0101080 NZ_AJGC01000001	NZ_AP018005_pseudo_00045 NZ_AP018005
Effector Delivery System	Dot/Icm	icmM/dotJ	-	-	-	-	-	-	-	Rickettsiella_Ir_d6_00217 Rickettsiella_Ir_d6_11765495	CJPMFG_08700 contig_1	A9E85_RS02230 NZ_CP015941	-	-	-	-	A1D18_RS03165 NZ_LUKY01000032	S3O_RS0101075 NZ_AJGC01000001	-
Effector Delivery System	Dot/Icm	icmL/dotI	C8D86_RS00945 NZ_QQAX01000002	HT99x_RS06780 NZ_LKAJ02000001	CC99x_RS05300 NZ_LKHV02000001	CBU_1629 NC_002971	-	-	Rickettsiella_Ir_d1_00284 Rickettsiella_Ir_d1_11653240	Rickettsiella_Ir_d6_00216 Rickettsiella_Ir_d6_11765495	CJPMFG_08705 contig_1	A9E85_RS02235 NZ_CP015941	Rickettsiella_Oerr_00849 Rickettsiella_Oerr_76	Rickettsiella_Opha_01200 Rickettsiella_Opha_59	KX723_RS04445 NZ_CP079094	RICGR_RS04010 NZ_AAQJ02000001	A1D18_RS03165 NZ_LUKY01000032	S3O_RS18450 NZ_AJGC01000001	DMP02_RS02965 NZ_AP018005
Effector Delivery System	Dot/Icm	icmK/dotH	C8D86_RS00950 NZ_QQAX01000002	HT99x_RS06775 NZ_LKAJ02000001	CC99x_RS05295 NZ_LKHV02000001	CBU_1628 NC_002971	-	Coxiella_Omar_59_pseudo_00394 Coxiella_Omar_59	Rickettsiella_Ir_d1_00285 Rickettsiella_Ir_d1_11653240	Rickettsiella_Ir_d6_00215 Rickettsiella_Ir_d6_11765495	CJPMFG_08710 contig_1	A9E85_RS02240 NZ_CP015941	Rickettsiella_Oerr_00850 Rickettsiella_Oerr_76	Rickettsiella_Opha_01199 Rickettsiella_Opha_59	KX723_RS04450 NZ_CP079094	RICGR_RS04005 NZ_AAQJ02000001	A1D18_RS03160 NZ_LUKY01000032	S3O_RS10395 NZ_AJGC01000001	DMP02_RS02970 NZ_AP018005
Effector Delivery System	Dot/Icm	icmE/dotG	-	HT99x_RS06770 NZ_LKAJ02000001	-	CBU_1627 NC_002971	-	Coxiella_Omar_59_pseudo_00454 Coxiella_Omar_59, Coxiella_Omar_59_pseudo_00486 Coxiella_Omar_59	Rickettsiella_Ir_d1_00286 Rickettsiella_Ir_d1_11653240	Rickettsiella_Ir_d6_00214 Rickettsiella_Ir_d6_11765495	CJPMFG_08715 contig_1	A9E85_RS02245 NZ_CP015941	Rickettsiella_Oerr_00851 Rickettsiella_Oerr_76	Rickettsiella_Opha_01198 Rickettsiella_Opha_59	KX723_RS04455 NZ_CP079094	RICGR_RS07495 NZ_AAQJ02000001	A1D18_RS03155 NZ_LUKY01000032	S3O_RS14965 NZ_AJGC01000001	DMP02_RS02975 NZ_AP018005
Effector Delivery System	Dot/Icm	icmG/dotF	-	HT99x_RS06765 NZ_LKAJ02000001	CC99x_RS05285 NZ_LKHV02000001	CBU_1626 NC_002971	-	-	Rickettsiella_Ir_d1_00287 Rickettsiella_Ir_d1_11653240	Rickettsiella_Ir_d6_00213 Rickettsiella_Ir_d6_11765495	CJPMFG_08720 contig_1	A9E85_RS02250 NZ_CP015941	Rickettsiella_Oerr_00852 Rickettsiella_Oerr_76	Rickettsiella_Opha_01197 Rickettsiella_Opha_59	KX723_RS04460 NZ_CP079094	RICGR_RS07490 NZ_AAQJ02000001	A1D18_RS03150 NZ_LUKY01000032	S3O_RS0101045 NZ_AJGC01000001	DMP02_RS02980 NZ_AP018005
Effector Delivery System	Dot/Icm	icmC/dotE	-	HT99x_RS06745 NZ_LKAJ02000001	CC99x_RS05280 NZ_LKHV02000001	CBU_1625 NC_002971	-	-	Rickettsiella_Ir_d1_00288 Rickettsiella_Ir_d1_11653240	Rickettsiella_Ir_d6_00212 Rickettsiella_Ir_d6_11765495	CJPMFG_08725 contig_1	A9E85_RS02255 NZ_CP015941	Rickettsiella_Oerr_00853 Rickettsiella_Oerr_76	Rickettsiella_Opha_01196 Rickettsiella_Opha_59	KX723_RS04465 NZ_CP079094	RICGR_RS03990 NZ_AAQJ02000001	A1D18_RS03145 NZ_LUKY01000032	NZ_AJGC01000001_pseudo_00147 NZ_AJGC01000001	DMP02_RS02985 NZ_AP018005
Effector Delivery System	Dot/Icm	icmD/dotP	C8D86_RS00970 NZ_QQAX01000002	HT99x_RS06735 NZ_LKAJ02000001	CC99x_RS05245 NZ_LKHV02000001	CBU_1624 NC_002971	-	Coxiella_Omar_01547 Coxiella_Omar_143	Rickettsiella_Ir_d1_00289 Rickettsiella_Ir_d1_11653240	Rickettsiella_Ir_d6_00211 Rickettsiella_Ir_d6_11765495	CJPMFG_08735 contig_1	A9E85_RS02260 NZ_CP015941	Rickettsiella_Oerr_00854 Rickettsiella_Oerr_76	Rickettsiella_Opha_01194 Rickettsiella_Opha_59	KX723_RS04470 NZ_CP079094	RICGR_RS03985 NZ_AAQJ02000001	A1D18_RS03140 NZ_LUKY01000032	NZ_AJGC01000001_pseudo_00148 NZ_AJGC01000001	DMP02_RS02990 NZ_AP018005
Effector Delivery System	Dot/Icm	icmJ/dotN	C8D86_RS00975 NZ_QQAX01000002	HT99x_RS06740 NZ_LKAJ02000001	CC99x_RS05250 NZ_LKHV02000001	CBU_1623 NC_002971	-	-	Rickettsiella_Ir_d1_00291 Rickettsiella_Ir_d1_11653240	Rickettsiella_Ir_d6_00209 Rickettsiella_Ir_d6_11765495	CJPMFG_08745 contig_1	A9E85_RS02265 NZ_CP015941	Rickettsiella_Oerr_00856 Rickettsiella_Oerr_76	Rickettsiella_Opha_01193 Rickettsiella_Opha_59	KX723_RS04480 NZ_CP079094	RICGR_RS03975 NZ_AAQJ02000001	A1D18_RS03130 NZ_LUKY01000032	S3O_RS0101025 NZ_AJGC01000001	DMP02_RS03000 NZ_AP018005
Effector Delivery System	Dot/Icm	icmB/dotO	C8D86_RS00980 NZ_QQAX01000002	HT99x_RS06755 NZ_LKAJ02000001	CC99x_RS05265 NZ_LKHV02000001	CBU_1622 NC_002971	-	Coxiella_Omar_143_pseudo_00221 Coxiella_Omar_143, Coxiella_Omar_143_pseudo_00112 Coxiella_Omar_143, Coxiella_Omar_143_pseudo_00278 Coxiella_Omar_143, Coxiella_Omar_143_pseudo_00170 Coxiella_Omar_143	Rickettsiella_Ir_d1_00292 Rickettsiella_Ir_d1_11653240	Rickettsiella_Ir_d6_00208 Rickettsiella_Ir_d6_11765495	CJPMFG_08750 contig_1	A9E85_RS02270 NZ_CP015941	Rickettsiella_Oerr_00857 Rickettsiella_Oerr_76	Rickettsiella_Opha_01192 Rickettsiella_Opha_59	KX723_RS04485 NZ_CP079094	RICGR_RS03970 NZ_AAQJ02000001	A1D18_RS03125 NZ_LUKY01000032	NZ_AJGC01000001_pseudo_00145 NZ_AJGC01000001	DMP02_RS03005 NZ_AP018005
Effector Delivery System	Dot/Icm	icmF	C8D86_RS01005 NZ_QQAX01000002	-	-	-	-	-	-	-	-	A9E85_RS02280 NZ_CP015941	-	-	-	-	-	-	-
Effector Delivery System	Dot/Icm	icmH/dotU	C8D86_RS01010 NZ_QQAX01000002	-	-	NC_002971_pseudo_00013 NC_002971	-	-	-	-	-	NZ_CP015941_pseudo_00033 NZ_CP015941	-	-	-	-	-	-	-
Effector Delivery System	Dot/Icm	dotD	C8D86_RS08355 NZ_QQAX01000018	HT99x_RS06805 NZ_LKAJ02000001	CC99x_RS05320 NZ_LKHV02000001	CBU_1643 NC_002971	-	-	Rickettsiella_Ir_d1_00560 Rickettsiella_Ir_d1_11653240	Rickettsiella_Ir_d6_01576 Rickettsiella_Ir_d6_11765495	CJPMFG_00110 contig_1	A9E85_RS13470 NZ_CP015941	Rickettsiella_Oerr_00379 Rickettsiella_Oerr_55	Rickettsiella_Opha_01008 Rickettsiella_Opha_53	KX723_RS03290 NZ_CP079094	RICGR_RS02740 NZ_AAQJ02000001	A1D18_RS00750 NZ_LUKY01000027	S3O_RS0108950 NZ_AJGC01000002	DMP02_RS04435 NZ_AP018005
Effector Delivery System	Dot/Icm	dotC	C8D86_RS08350 NZ_QQAX01000018	HT99x_RS06800 NZ_LKAJ02000001	CC99x_RS05315 NZ_LKHV02000001	CBU_1644 NC_002971	-	-	Rickettsiella_Ir_d1_00561 Rickettsiella_Ir_d1_11653240	Rickettsiella_Ir_d6_01575 Rickettsiella_Ir_d6_11765495	CJPMFG_00115 contig_1	A9E85_RS13475 NZ_CP015941	Rickettsiella_Oerr_00378 Rickettsiella_Oerr_55	Rickettsiella_Opha_01009 Rickettsiella_Opha_53	KX723_RS03285 NZ_CP079094	RICGR_RS02735 NZ_AAQJ02000001	A1D18_RS00745 NZ_LUKY01000027	S3O_RS14645 NZ_AJGC01000002	DMP02_RS04440 NZ_AP018005
Effector Delivery System	Dot/Icm	dotB	C8D86_RS08345 NZ_QQAX01000018	HT99x_RS06795 NZ_LKAJ02000001	CC99x_RS05310 NZ_LKHV02000001	CBU_1645 NC_002971	-	-	Rickettsiella_Ir_d1_00562 Rickettsiella_Ir_d1_11653240	Rickettsiella_Ir_d6_01574 Rickettsiella_Ir_d6_11765495	CJPMFG_00120 contig_1	A9E85_RS13480 NZ_CP015941	Rickettsiella_Oerr_00377 Rickettsiella_Oerr_55	Rickettsiella_Opha_01010 Rickettsiella_Opha_53	KX723_RS03280 NZ_CP079094	RICGR_RS02730 NZ_AAQJ02000001	A1D18_RS00740 NZ_LUKY01000027	S3O_RS0108940 NZ_AJGC01000002	DMP02_RS04445 NZ_AP018005
Effector Delivery System	Dot/Icm	dotA	C8D86_RS08340 NZ_QQAX01000018	HT99x_RS06835 NZ_LKAJ02000001	-	CBU_1648 NC_002971	-	-	Rickettsiella_Ir_d1_00808 Rickettsiella_Ir_d1_11653240	Rickettsiella_Ir_d6_00344 Rickettsiella_Ir_d6_11765495	CJPMFG_07940 contig_1	A9E85_RS13530 NZ_CP015941	Rickettsiella_Oerr_01454 Rickettsiella_Oerr_96	Rickettsiella_Opha_01658 Rickettsiella_Opha_65	KX723_RS01950 NZ_CP079094	RICGR_RS05160 NZ_AAQJ02000001	A1D18_RS04370 NZ_LUKY01000033	S3O_RS0101840 NZ_AJGC01000001	DMP02_RS05485 NZ_AP018005
Effector Delivery System	Dot/Icm	icmV	C8D86_RS08335 NZ_QQAX01000018	HT99x_RS06845 NZ_LKAJ02000001	CC99x_RS05370 NZ_LKHV02000001	CBU_1649 NC_002971	-	-	Rickettsiella_Ir_d1_00809 Rickettsiella_Ir_d1_11653240	Rickettsiella_Ir_d6_00345 Rickettsiella_Ir_d6_11765495	CJPMFG_07935 contig_1	A9E85_RS13535 NZ_CP015941	Rickettsiella_Oerr_01455 Rickettsiella_Oerr_96	Rickettsiella_Opha_01659 Rickettsiella_Opha_65	KX723_RS01945 NZ_CP079094	RICGR_RS05165 NZ_AAQJ02000001	A1D18_RS04375 NZ_LUKY01000033	S3O_RS0101845 NZ_AJGC01000001	DMP02_RS05490 NZ_AP018005
Effector Delivery System	Dot/Icm	icmW	C8D86_RS08320 NZ_QQAX01000018	HT99x_RS06850 NZ_LKAJ02000001	NZ_LKHV02000001_pseudo_00090 NZ_LKHV02000001	CBU_1650 NC_002971	-	Coxiella_Omar_67_pseudo_00383 Coxiella_Omar_67	Rickettsiella_Ir_d1_00810 Rickettsiella_Ir_d1_11653240	Rickettsiella_Ir_d6_00346 Rickettsiella_Ir_d6_11765495	CJPMFG_07930 contig_1	A9E85_RS13540 NZ_CP015941	Rickettsiella_Oerr_01456 Rickettsiella_Oerr_96	Rickettsiella_Opha_01660 Rickettsiella_Opha_65	KX723_RS01940 NZ_CP079094	RICGR_RS05170 NZ_AAQJ02000001	A1D18_RS04380 NZ_LUKY01000033	S3O_RS0101850 NZ_AJGC01000001	DMP02_RS05495 NZ_AP018005
Effector Delivery System	Dot/Icm	icmX	-	-	-	-	-	-	-	-	-	A9E85_RS13545 NZ_CP015941	-	-	-	-	A1D18_RS04390 NZ_LUKY01000033	-	-
Effector Delivery System	Dot/Icm	lvgA	-	-	-	-	-	-	-	-	-	A9E85_RS02610 NZ_CP015941	-	-	-	-	-	-	-
Effector Delivery System	Dot/IcmT4SS_secretedEffectors	ralF	-	-	-	-	-	-	-	-	-	A9E85_RS09520 NZ_CP015941	-	-	-	-	-	-	-
Effector Delivery System	Dot/IcmT4SS_secretedEffectors	lidA	-	-	-	-	-	-	-	-	-	A9E85_RS04650 NZ_CP015941	-	-	-	-	-	-	-
Effector Delivery System	Dot/IcmT4SS_secretedEffectors	lepA	-	-	-	-	-	-	-	-	-	A9E85_RS14055 NZ_CP015941	-	-	-	-	-	-	-
Effector Delivery System	Dot/IcmT4SS_secretedEffectors	lepB	-	-	-	-	-	-	-	-	-	A9E85_RS12515 NZ_CP015941	-	-	-	-	-	-	-
Effector Delivery System	Dot/IcmT4SS_secretedEffectors	wipA	-	-	-	-	-	-	-	-	-	A9E85_RS13700 NZ_CP015941	-	Rickettsiella_Opha_00311 Rickettsiella_Opha_25	-	-	-	-	-
Effector Delivery System	Dot/IcmT4SS_secretedEffectors	wipB	-	HT99x_RS03770 NZ_LKAJ02000001	-	-	-	-	-	-	-	A9E85_RS03165 NZ_CP015941	-	-	-	-	-	-	-
Effector Delivery System	Dot/IcmT4SS_secretedEffectors	wipC	-	-	-	-	-	-	-	-	-	A9E85_RS10825 NZ_CP015941	-	-	-	-	-	-	-
Effector Delivery System	Dot/IcmT4SS_secretedEffectors	ylfA/legC7	-	-	-	-	-	-	-	-	-	A9E85_RS11290 NZ_CP015941	-	-	-	NZ_AAQJ02000001_pseudo_00083 NZ_AAQJ02000001	-	-	-
Effector Delivery System	Dot/IcmT4SS_secretedEffectors	ylfB/legC2	-	-	-	-	-	-	-	-	-	A9E85_RS09190 NZ_CP015941	-	-	-	-	-	-	-
Effector Delivery System	Dot/IcmT4SS_secretedEffectors	sidA	-	-	-	CBU_1096 NC_002971	-	-	-	-	-	A9E85_RS03060 NZ_CP015941	-	-	-	-	-	-	-
Effector Delivery System	Dot/IcmT4SS_secretedEffectors	sidB	-	HT99x_RS11940 NZ_LKAJ02000001	CC99x_RS03505 NZ_LKHV02000001	-	-	-	-	-	-	A9E85_RS07975 NZ_CP015941	-	-	-	-	-	-	-
Effector Delivery System	Dot/IcmT4SS_secretedEffectors	sdbA	-	-	-	-	-	-	-	-	-	A9E85_RS01390 NZ_CP015941	-	-	-	-	-	-	-
Effector Delivery System	Dot/IcmT4SS_secretedEffectors	sdbB	-	-	-	-	-	-	-	-	-	A9E85_RS12470 NZ_CP015941	-	-	-	-	-	-	-
Effector Delivery System	Dot/IcmT4SS_secretedEffectors	sdbBlike	-	-	-	-	-	-	-	-	-	A9E85_RS12470 NZ_CP015941	-	-	-	-	-	-	-
Effector Delivery System	Dot/IcmT4SS_secretedEffectors	sdbC	-	-	-	-	-	-	-	-	-	A9E85_RS12030 NZ_CP015941	-	-	-	-	-	-	-
Effector Delivery System	Dot/IcmT4SS_secretedEffectors	sidC	-	-	-	-	-	-	-	-	-	A9E85_RS12635 NZ_CP015941	-	-	-	-	-	-	-
Effector Delivery System	Dot/IcmT4SS_secretedEffectors	sdcA	-	-	-	-	-	-	-	-	-	A9E85_RS12630 NZ_CP015941	-	-	-	-	-	-	-
Effector Delivery System	Dot/IcmT4SS_secretedEffectors	sdcB	-	-	-	-	-	-	-	-	-	A9E85_RS12635 NZ_CP015941	-	-	-	-	-	-	-
Effector Delivery System	Dot/IcmT4SS_secretedEffectors	sidD	-	-	-	-	-	-	-	-	-	A9E85_RS12635 NZ_CP015941	-	-	-	-	-	-	-
Effector Delivery System	Dot/IcmT4SS_secretedEffectors	sidE/laiD	-	-	-	-	-	-	-	-	-	A9E85_RS01180 NZ_CP015941	-	-	-	-	-	-	-
Effector Delivery System	Dot/IcmT4SS_secretedEffectors	sdeA/laiA	-	-	-	-	-	-	-	-	-	A9E85_RS10590 NZ_CP015941	-	-	-	-	-	-	-
Effector Delivery System	Dot/IcmT4SS_secretedEffectors	sdeB/laiB	-	-	-	-	-	-	-	-	-	A9E85_RS10585 NZ_CP015941	-	-	-	-	-	-	-
Effector Delivery System	Dot/IcmT4SS_secretedEffectors	sdeC/laiC	-	-	-	-	-	-	-	-	-	A9E85_RS10570 NZ_CP015941	-	-	-	-	-	-	-
Effector Delivery System	Dot/IcmT4SS_secretedEffectors	sdeD/laiF	-	-	-	-	-	-	-	-	-	A9E85_RS12625 NZ_CP015941	-	-	-	-	-	-	-
Effector Delivery System	Dot/IcmT4SS_secretedEffectors	laiE	-	-	-	-	-	-	-	-	-	A9E85_RS10575 NZ_CP015941	-	-	-	-	-	-	-
Effector Delivery System	Dot/IcmT4SS_secretedEffectors	sidElike	-	-	-	-	-	-	-	-	-	A9E85_RS10590 NZ_CP015941, A9E85_RS01180 NZ_CP015941	-	-	-	-	-	-	-
Effector Delivery System	Dot/IcmT4SS_secretedEffectors	sidF	-	-	-	-	-	-	-	-	-	A9E85_RS13015 NZ_CP015941	-	-	-	-	-	-	-
Effector Delivery System	Dot/IcmT4SS_secretedEffectors	sidG	-	-	-	-	-	-	-	-	-	A9E85_RS06540 NZ_CP015941	-	-	-	-	-	-	-
Effector Delivery System	Dot/IcmT4SS_secretedEffectors	sidH	-	-	-	-	-	-	-	-	-	A9E85_RS14230 NZ_CP015941	-	-	-	-	-	-	-
Effector Delivery System	Dot/IcmT4SS_secretedEffectors	sdhA	-	-	-	-	-	-	-	-	-	A9E85_RS01875 NZ_CP015941	-	-	-	-	-	-	-
Effector Delivery System	Dot/IcmT4SS_secretedEffectors	sdhB	-	-	-	-	-	-	-	-	-	A9E85_RS00685 NZ_CP015941	-	-	-	-	-	-	-
Effector Delivery System	Dot/IcmT4SS_secretedEffectors	vipA	-	-	-	-	-	-	-	-	-	A9E85_RS01940 NZ_CP015941	-	-	-	-	-	-	-
Effector Delivery System	Dot/IcmT4SS_secretedEffectors	vipD	-	-	NZ_LKHV02000001_pseudo_00160 NZ_LKHV02000001	-	-	-	-	-	-	A9E85_RS14240 NZ_CP015941	-	-	-	-	-	-	-
Effector Delivery System	Dot/IcmT4SS_secretedEffectors	vpdA/vipD2	C8D86_RS00990 NZ_QQAX01000002	-	-	-	-	-	-	-	-	A9E85_RS12120 NZ_CP015941	-	-	-	-	-	-	-
Effector Delivery System	Dot/IcmT4SS_secretedEffectors	vpdB/vipD3	-	-	-	-	-	-	-	-	-	A9E85_RS06115 NZ_CP015941	-	-	-	-	-	-	-
Effector Delivery System	Dot/IcmT4SS_secretedEffectors	vipE	-	-	-	-	-	-	-	-	-	A9E85_RS14150 NZ_CP015941	-	-	-	-	-	-	-
Effector Delivery System	Dot/IcmT4SS_secretedEffectors	vipF	-	NZ_LKAJ02000003_pseudo_00003 NZ_LKAJ02000003	-	-	-	Coxiella_Omar_85_pseudo_00571 Coxiella_Omar_85	-	-	-	NZ_CP015941_pseudo_00014 NZ_CP015941	-	-	-	-	-	-	-
Effector Delivery System	Dot/IcmT4SS_secretedEffectors	drrA/sidM	-	-	-	-	-	-	-	-	-	A9E85_RS12380 NZ_CP015941	-	-	-	-	-	-	-
Effector Delivery System	LigA	ligA	-	-	-	-	-	-	-	-	-	A9E85_RS03415 NZ_CP015941	-	-	-	-	-	-	-
Effector Delivery System	lsp_TIISS	lspD	C8D86_RS11395 NZ_QQAX01000039	HT99x_RS01185 NZ_LKAJ02000001	CC99x_RS11810 NZ_LKHV02000001	-	-	-	-	-	-	NZ_CP015941_pseudo_00093 NZ_CP015941	-	-	-	-	-	-	-
Effector Delivery System	lsp_TIISS	lspE	C8D86_RS11395 NZ_QQAX01000039	HT99x_RS14635 NZ_LKAJ02000001	CC99x_RS09720 NZ_LKHV02000001	CBU_0155 NC_002971	-	Coxiella_Omar_149_pseudo_00448 Coxiella_Omar_149	Rickettsiella_Ir_d1_00969 Rickettsiella_Ir_d1_11653240	Rickettsiella_Ir_d6_01203 Rickettsiella_Ir_d6_11765495	CJPMFG_02060 contig_1	A9E85_RS06360 NZ_CP015941	Rickettsiella_Oerr_00377 Rickettsiella_Oerr_55	Rickettsiella_Opha_01397 Rickettsiella_Opha_61	NZ_CP079094_pseudo_00123 NZ_CP079094	RICGR_RS05930 NZ_AAQJ02000001	A1D18_RS05155 NZ_LUKY01000033	S3O_RS0108940 NZ_AJGC01000002	DMP02_RS01555 NZ_AP018005
Effector Delivery System	lsp_TIISS	lspF	C8D86_RS11385 NZ_QQAX01000039	HT99x_RS05265 NZ_LKAJ02000001	CC99x_RS09725 NZ_LKHV02000001	CBU_0154 NC_002971	-	Coxiella_Omar_149_pseudo_00487 Coxiella_Omar_149	Rickettsiella_Ir_d1_00968 Rickettsiella_Ir_d1_11653240	Rickettsiella_Ir_d6_01204 Rickettsiella_Ir_d6_11765495	contig_1_pseudo_00061 contig_1	A9E85_RS06580 NZ_CP015941	-	Rickettsiella_Opha_61_pseudo_00069 Rickettsiella_Opha_61	KX723_RS07415 NZ_CP079094	RICGR_RS05925 NZ_AAQJ02000001	A1D18_RS05150 NZ_LUKY01000033	-	DMP02_RS01560 NZ_AP018005
Effector Delivery System	lsp_TIISS	lspG	C8D86_RS11365 NZ_QQAX01000039	HT99x_RS05295 NZ_LKAJ02000001	CC99x_RS11320 NZ_LKHV02000001	-	-	-	-	Rickettsiella_Ir_d6_01353 Rickettsiella_Ir_d6_11765495	CJPMFG_01210 contig_1	A9E85_RS06575 NZ_CP015941	Rickettsiella_Oerr_00407 Rickettsiella_Oerr_57	Rickettsiella_Opha_01371 Rickettsiella_Opha_60	-	RICGR_RS07235 NZ_AAQJ02000001	A1D18_RS06545 NZ_LUKY01000033	-	DMP02_RS06885 NZ_AP018005
Effector Delivery System	lsp_TIISS	lspH	C8D86_RS11360 NZ_QQAX01000039	HT99x_RS05295 NZ_LKAJ02000001	CC99x_RS11290 NZ_LKHV02000001	-	-	-	-	-	-	A9E85_RS06570 NZ_CP015941	Rickettsiella_Oerr_01287 Rickettsiella_Oerr_88	-	-	-	-	-	-
Effector Delivery System	lsp_TIISS	lspI	NZ_QQAX01000034_pseudo_00053 NZ_QQAX01000034	-	-	-	-	-	-	-	-	A9E85_RS06565 NZ_CP015941	-	-	-	-	-	-	-
Effector Delivery System	lsp_TIISS	lspJ	C8D86_RS11050 NZ_QQAX01000034	-	-	-	-	-	-	-	-	A9E85_RS06560 NZ_CP015941	-	-	-	-	-	-	-
Effector Delivery System	lsp_TIISS	lspK	C8D86_RS11045 NZ_QQAX01000034	-	-	-	-	-	-	-	-	A9E85_RS06555 NZ_CP015941	-	-	-	-	-	-	-
Effector Delivery System	lsp_TIISS	lspL	C8D86_RS11040 NZ_QQAX01000034	-	-	-	-	-	-	-	-	A9E85_RS09140 NZ_CP015941	-	-	-	-	-	-	-
Effector Delivery System	lsp_TIISS	lspM	C8D86_RS11035 NZ_QQAX01000034	-	-	-	-	-	-	-	-	A9E85_RS09145 NZ_CP015941	-	-	-	-	-	-	-
Effector Delivery System	lsp_TIISS	lspC	C8D86_RS11025 NZ_QQAX01000034	-	-	-	-	-	-	-	-	A9E85_RS04420 NZ_CP015941	-	-	-	-	-	-	-
Effector Delivery System	LvhTIVASS	lvhB2	-	-	-	-	-	-	-	-	-	-	-	-	KX723_RS06320 NZ_CP079094	-	-	-	-
Effector Delivery System	LvhTIVASS	lvhB3	-	-	-	-	-	-	Rickettsiella_Ir_d1_00614 Rickettsiella_Ir_d1_11653240	-	-	-	-	Rickettsiella_Opha_01550 Rickettsiella_Opha_65	-	-	-	-	DMP02_RS04955 NZ_AP018005
Effector Delivery System	LvhTIVASS	lvhB4	-	-	-	-	-	-	Rickettsiella_Ir_d1_00613 Rickettsiella_Ir_d1_11653240	-	-	-	Rickettsiella_Oerr_00748 Rickettsiella_Oerr_72	Rickettsiella_Opha_01551 Rickettsiella_Opha_65	KX723_RS05015 NZ_CP079094	RICGR_RS01500 NZ_AAQJ02000001	A1D18_RS02115 NZ_LUKY01000031	-	DMP02_RS04960 NZ_AP018005
Effector Delivery System	LvhTIVASS	lvhB5	-	-	-	-	-	-	Rickettsiella_Ir_d1_00612 Rickettsiella_Ir_d1_11653240	-	-	-	Rickettsiella_Oerr_00747 Rickettsiella_Oerr_72	Rickettsiella_Opha_01553 Rickettsiella_Opha_65	-	-	-	-	DMP02_RS04965 NZ_AP018005
Effector Delivery System	LvhTIVASS	lvhB7	-	-	-	-	-	-	-	-	-	-	-	-	-	-	-	-	-
Effector Delivery System	LvhTIVASS	lvhB6	-	-	-	-	-	-	Rickettsiella_Ir_d1_00609 Rickettsiella_Ir_d1_11653240	-	-	-	Rickettsiella_Oerr_00744 Rickettsiella_Oerr_72	Rickettsiella_Opha_01556 Rickettsiella_Opha_65	-	-	-	-	DMP02_RS04975 NZ_AP018005
Effector Delivery System	LvhTIVASS	lvhB8	-	-	-	-	-	-	Rickettsiella_Ir_d1_00608 Rickettsiella_Ir_d1_11653240	-	-	-	Rickettsiella_Oerr_00743 Rickettsiella_Oerr_72	Rickettsiella_Opha_01557 Rickettsiella_Opha_65	-	-	-	-	DMP02_RS04980 NZ_AP018005
Effector Delivery System	LvhTIVASS	lvhB9	-	-	-	-	-	-	Rickettsiella_Ir_d1_00607 Rickettsiella_Ir_d1_11653240	-	-	-	Rickettsiella_Oerr_00742 Rickettsiella_Oerr_72	Rickettsiella_Opha_01558 Rickettsiella_Opha_65	KX723_RS05040 NZ_CP079094	RICGR_RS01515 NZ_AAQJ02000001	-	-	DMP02_RS07470 NZ_AP018005
Effector Delivery System	LvhTIVASS	lvhB10	-	-	CC99x_RS05290 NZ_LKHV02000001	-	-	-	Rickettsiella_Ir_d1_00606 Rickettsiella_Ir_d1_11653240	-	-	-	Rickettsiella_Oerr_00740 Rickettsiella_Oerr_72	Rickettsiella_Opha_01559 Rickettsiella_Opha_65	KX723_RS06365 NZ_CP079094	RICGR_RS07405 NZ_AAQJ02000001	A1D18_RS02135 NZ_LUKY01000031	-	DMP02_RS04995 NZ_AP018005
Effector Delivery System	LvhTIVASS	lvhB11	C8D86_RS03075 NZ_QQAX01000005	-	CC99x_RS01165 NZ_LKHV02000001	-	-	-	Rickettsiella_Ir_d1_00605 Rickettsiella_Ir_d1_11653240	-	-	-	Rickettsiella_Oerr_00739 Rickettsiella_Oerr_72	Rickettsiella_Opha_01560 Rickettsiella_Opha_65	KX723_RS07825 NZ_CP079094	RICGR_RS01485 NZ_AAQJ02000001	A1D18_RS02100 NZ_LUKY01000031	-	DMP02_RS05000 NZ_AP018005
Effector Delivery System	LvhTIVASS	lvhD4	-	HT99x_RS15495 NZ_LKAJ02000003	-	-	-	-	-	-	-	A9E85_RS15590 NZ_CP015943	-	-	-	-	-	-	-
Exotoxin	RtxA	rtxA	-	HT99x_RS05495 NZ_LKAJ02000001	CC99x_RS08800 NZ_LKHV02000001	-	-	-	-	-	-	NZ_CP015941_pseudo_00045 NZ_CP015941	-	-	-	-	-	-	-
Nutritional Metabolic Function	CcmC	ccmA	NZ_QQAX01000005_pseudo_00149 NZ_QQAX01000005	NZ_LKAJ02000001_pseudo_00029 NZ_LKAJ02000001	-	CBU_0746 NC_002971	EGQ50_00180 CP033868 *	Coxiella_Omar_01299 Coxiella_Omar_125	Rickettsiella_Ir_d1_11653240_pseudo_00011 Rickettsiella_Ir_d1_11653240	-	-	A9E85_RS04225 NZ_CP015941	Rickettsiella_Oerr_93_pseudo_00001 Rickettsiella_Oerr_93	Rickettsiella_Opha_63_pseudo_00042 Rickettsiella_Opha_63	-	RICGR_RS01825 NZ_AAQJ02000001	NZ_LUKY01000030_pseudo_00052 NZ_LUKY01000030	-	-
Nutritional Metabolic Function	CcmC	ccmB	C8D86_RS03335 NZ_QQAX01000005	HT99x_RS08130 NZ_LKAJ02000001	CC99x_RS06630 NZ_LKHV02000001	-	-	-	Rickettsiella_Ir_d1_00097 Rickettsiella_Ir_d1_11653240	-	-	A9E85_RS04230 NZ_CP015941	-	Rickettsiella_Opha_01417 Rickettsiella_Opha_63	-	RICGR_RS01830 NZ_AAQJ02000001	A1D18_RS01745 NZ_LUKY01000030	-	-
Nutritional Metabolic Function	CcmC	ccmC	C8D86_RS09520 NZ_QQAX01000023	HT99x_RS08125 NZ_LKAJ02000001	NZ_LKHV02000001_pseudo_00112 NZ_LKHV02000001	-	-	-	Rickettsiella_Ir_d1_00098 Rickettsiella_Ir_d1_11653240	Rickettsiella_Ir_d6_11765495_pseudo_00028 Rickettsiella_Ir_d6_11765495	contig_1_pseudo_00252 contig_1	A9E85_RS04235 NZ_CP015941	-	Rickettsiella_Opha_01416 Rickettsiella_Opha_63	-	RICGR_RS01835 NZ_AAQJ02000001	A1D18_RS01750 NZ_LUKY01000030	NZ_AJGC01000001_pseudo_00272 NZ_AJGC01000001	-
Nutritional Metabolic Function	CcmC	ccmD	C8D86_RS09525 NZ_QQAX01000023	-	-	-	-	-	-	-	-	A9E85_RS04240 NZ_CP015941	-	-	-	-	-	-	-
Nutritional Metabolic Function	CcmC	ccmE	C8D86_RS09530 NZ_QQAX01000023	HT99x_RS08115 NZ_LKAJ02000001	CC99x_RS06615 NZ_LKHV02000001	-	-	-	Rickettsiella_Ir_d1_00237 Rickettsiella_Ir_d1_11653240	-	-	A9E85_RS04245 NZ_CP015941	Rickettsiella_Oerr_86_pseudo_00189 Rickettsiella_Oerr_86	Rickettsiella_Opha_01257 Rickettsiella_Opha_59	KX723_RS04190 NZ_CP079094	RICGR_RS04260 NZ_AAQJ02000001	A1D18_RS03405 NZ_LUKY01000032	-	DMP02_RS02705 NZ_AP018005
Nutritional Metabolic Function	CcmC	ccmF	C8D86_RS09535 NZ_QQAX01000023	HT99x_RS08110 NZ_LKAJ02000001	CC99x_RS11010 NZ_LKHV02000001	-	-	-	Rickettsiella_Ir_d1_00109 Rickettsiella_Ir_d1_11653240	Rickettsiella_Ir_d6_11765495_pseudo_00119 Rickettsiella_Ir_d6_11765495	-	A9E85_RS04250 NZ_CP015941	Rickettsiella_Oerr_16_pseudo_00119 Rickettsiella_Oerr_16	Rickettsiella_Opha_00322 Rickettsiella_Opha_26	-	RICGR_RS01890 NZ_AAQJ02000001	A1D18_RS01805 NZ_LUKY01000030	NZ_AJGC01000002_pseudo_00300 NZ_AJGC01000002	-
Nutritional Metabolic Function	FeoAB	feoB	NZ_QQAX01000004_pseudo_00108 NZ_QQAX01000004	NZ_LKAJ02000001_pseudo_00065 NZ_LKAJ02000001	NZ_LKHV02000001_pseudo_00181 NZ_LKHV02000001	NC_002971_pseudo_00088 NC_002971	-	Coxiella_Omar_73_pseudo_00417 Coxiella_Omar_73	Rickettsiella_Ir_d1_00670 Rickettsiella_Ir_d1_11653240	Rickettsiella_Ir_d6_11765495_pseudo_00117 Rickettsiella_Ir_d6_11765495	contig_1_pseudo_00041 contig_1, contig_1_pseudo_00040 contig_1	A9E85_RS13385 NZ_CP015941	Rickettsiella_Oerr_70_pseudo_00092 Rickettsiella_Oerr_70	Rickettsiella_Opha_00929 Rickettsiella_Opha_50	KX723_RS02670 NZ_CP079094	RICGR_RS02390 NZ_AAQJ02000001	A1D18_RS02050 NZ_LUKY01000031	NZ_AJGC01000002_pseudo_00273 NZ_AJGC01000002	DMP02_RS04710 NZ_AP018005
Nutritional Metabolic Function	FeoAB	feoA	C8D86_RS02400 NZ_QQAX01000004	HT99x_RS04845 NZ_LKAJ02000001	CC99x_RS09915 NZ_LKHV02000001	CBU_1767 NC_002971	-	Coxiella_Omar_00507 Coxiella_Omar_73	Rickettsiella_Ir_d1_00669 Rickettsiella_Ir_d1_11653240	Rickettsiella_Ir_d6_01322 Rickettsiella_Ir_d6_11765495	CJPMFG_01380 contig_1	A9E85_RS13390 NZ_CP015941	Rickettsiella_Oerr_00659 Rickettsiella_Oerr_70	Rickettsiella_Opha_00930 Rickettsiella_Opha_50	KX723_RS02675 NZ_CP079094	RICGR_RS02395 NZ_AAQJ02000001	A1D18_RS02055 NZ_LUKY01000031	S3O_RS0107695 NZ_AJGC01000002	DMP02_RS04705 NZ_AP018005
Nutritional Metabolic Function	FrgA	frgA	-	-	-	-	-	-	Rickettsiella_Ir_d1_11653240_pseudo_00080 Rickettsiella_Ir_d1_11653240	Rickettsiella_Ir_d6_01111 Rickettsiella_Ir_d6_11765495	CJPMFG_02595 contig_1	A9E85_RS14090 NZ_CP015941	-	-	KX723_RS01635 NZ_CP079094	RICGR_RS00635 NZ_AAQJ02000001	-	NZ_AJGC01000002_pseudo_00141 NZ_AJGC01000002	-
Nutritional Metabolic Function	IraAB	iraA	-	-	-	-	-	-	-	-	-	A9E85_RS03685 NZ_CP015941	Rickettsiella_Oerr_01275 Rickettsiella_Oerr_88	Rickettsiella_Opha_00495 Rickettsiella_Opha_38	-	-	A1D18_RS06155 NZ_LUKY01000033	-	-
Nutritional Metabolic Function	IraAB	iraB	C8D86_RS02830 NZ_QQAX01000005	-	-	CBU_0539 NC_002971	EGQ50_02810 CP033868 *	Coxiella_Omar_01346 Coxiella_Omar_129	-	-	-	A9E85_RS03680 NZ_CP015941	-	-	-	-	-	-	-
Nutritional Metabolic Function	Legiobactin	lbtA	-	-	-	-	-	-	Rickettsiella_Ir_d1_11653240_pseudo_00080 Rickettsiella_Ir_d1_11653240	Rickettsiella_Ir_d6_01111 Rickettsiella_Ir_d6_11765495	CJPMFG_02595 contig_1	A9E85_RS06390 NZ_CP015941	-	-	KX723_RS01635 NZ_CP079094	RICGR_RS00635 NZ_AAQJ02000001	A1D18_RS05455 NZ_LUKY01000033	NZ_AJGC01000002_pseudo_00141 NZ_AJGC01000002	DMP02_RS01050 NZ_AP018005
Nutritional Metabolic Function	Legiobactin	lbtB	-	-	-	CBU_0272 NC_002971	-	-	Rickettsiella_Ir_d1_01030 Rickettsiella_Ir_d1_11653240	Rickettsiella_Ir_d6_01112 Rickettsiella_Ir_d6_11765495	CJPMFG_02590 contig_1	A9E85_RS06385 NZ_CP015941	-	Rickettsiella_Opha_00673 Rickettsiella_Opha_38	KX723_RS01640 NZ_CP079094	RICGR_RS00640 NZ_AAQJ02000001	A1D18_RS05450 NZ_LUKY01000033	NZ_AJGC01000002_pseudo_00142 NZ_AJGC01000002	DMP02_RS01055 NZ_AP018005
PostTranslational Modification	mip	mip	C8D86_RS01710 NZ_QQAX01000003	HT99x_RS05650 NZ_LKAJ02000001	CC99x_RS08135 NZ_LKHV02000001	CBU_0630 NC_002971	-	-	Rickettsiella_Ir_d1_01355 Rickettsiella_Ir_d1_11653240	Rickettsiella_Ir_d6_00813 Rickettsiella_Ir_d6_11765495	CJPMFG_04660 contig_1	A9E85_RS03900 NZ_CP015941	Rickettsiella_Oerr_00693 Rickettsiella_Oerr_71	Rickettsiella_Opha_01085 Rickettsiella_Opha_56	KX723_RS08735 NZ_CP079094	RICGR_RS00870 NZ_AAQJ02000001	A1D18_RS01355 NZ_LUKY01000029	S3O_RS0105095 NZ_AJGC01000001	DMP02_RS06465 NZ_AP018005
Regulation	CrsA	csrA	NZ_QQAX01000012_pseudo_00017 NZ_QQAX01000012	HT99x_RS12450 NZ_LKAJ02000001	CC99x_RS02385 NZ_LKHV02000001	CBU_1050 NC_002971	CP033868_pseudo_00001 CP033868	Coxiella_Omar_00362 Coxiella_Omar_58	Rickettsiella_Ir_d1_00957 Rickettsiella_Ir_d1_11653240	Rickettsiella_Ir_d6_00447 Rickettsiella_Ir_d6_11765495	CJPMFG_07275 contig_1	A9E85_RS03850 NZ_CP015941	Rickettsiella_Oerr_00128 Rickettsiella_Oerr_28	Rickettsiella_Opha_01383 Rickettsiella_Opha_61	KX723_RS07345 NZ_CP079094	RICGR_RS05870 NZ_AAQJ02000001	A1D18_RS05095 NZ_LUKY01000033	S3O_RS0102490 NZ_AJGC01000001	DMP02_RS01630 NZ_AP018005
Regulation	LetA/S	letA	NZ_QQAX01000006_pseudo_00070 NZ_QQAX01000006	HT99x_RS09440 NZ_LKAJ02000001	CC99x_RS04775 NZ_LKHV02000001	CBU_0780 NC_002971	EGQ50_01870 CP033868	Coxiella_Omar_00065 Coxiella_Omar_18	Rickettsiella_Ir_d1_00354 Rickettsiella_Ir_d1_11653240	Rickettsiella_Ir_d6_00063 Rickettsiella_Ir_d6_11765495	contig_1_pseudo_00316 contig_1	A9E85_RS13325 NZ_CP015941	Rickettsiella_Oerr_00311 Rickettsiella_Oerr_46	Rickettsiella_Opha_00789 Rickettsiella_Opha_48	KX723_RS05225 NZ_CP079094	RICGR_RS03690 NZ_AAQJ02000001	A1D18_RS02810 NZ_LUKY01000032	S3O_RS0100070 NZ_AJGC01000001	DMP02_RS03415 NZ_AP018005
Regulation	LetA/S	letS	NZ_QQAX01000006_pseudo_00071 NZ_QQAX01000006	HT99x_RS06605 NZ_LKAJ02000001	NZ_LKHV02000001_pseudo_00087 NZ_LKHV02000001	NC_002971_pseudo_00018 NC_002971, NC_002971_pseudo_00017 NC_002971	CP033868_pseudo_00022 CP033868	Coxiella_Omar_150_pseudo_00747 Coxiella_Omar_150	Rickettsiella_Ir_d1_01326 Rickettsiella_Ir_d1_11653240	Rickettsiella_Ir_d6_01126 Rickettsiella_Ir_d6_11765495	contig_1_pseudo_00072 contig_1	A9E85_RS09330 NZ_CP015941	Rickettsiella_Oerr_96_pseudo_00223 Rickettsiella_Oerr_96	Rickettsiella_Opha_01544 Rickettsiella_Opha_65	NZ_CP079094_pseudo_00086 NZ_CP079094	NZ_AAQJ02000001_pseudo_00013 NZ_AAQJ02000001	NZ_LUKY01000033_pseudo_00018 NZ_LUKY01000033	NZ_AJGC01000002_pseudo_00152 NZ_AJGC01000002	NZ_AP018005_pseudo_00048 NZ_AP018005
Regulation	RelA	relA	C8D86_RS00180 NZ_QQAX01000001	HT99x_RS06640 NZ_LKAJ02000001	CC99x_RS05180 NZ_LKHV02000001	CBU_1375 NC_002971	-	Coxiella_Omar_00269 Coxiella_Omar_51	Rickettsiella_Ir_d1_00894 Rickettsiella_Ir_d1_11653240	Rickettsiella_Ir_d6_00469 Rickettsiella_Ir_d6_11765495	CJPMFG_07115 contig_1	A9E85_RS07050 NZ_CP015941	Rickettsiella_Oerr_01571 Rickettsiella_Oerr_97	Rickettsiella_Opha_01154 Rickettsiella_Opha_58	KX723_RS08210 NZ_CP079094	RICGR_RS05565 NZ_AAQJ02000001	A1D18_RS04790 NZ_LUKY01000033	NZ_AJGC01000001_pseudo_00324 NZ_AJGC01000001	DMP02_RS05960 NZ_AP018005
Regulation	RpoS	rpoS	C8D86_RS10135 NZ_QQAX01000026	HT99x_RS05685 NZ_LKAJ02000001	CC99x_RS08100 NZ_LKHV02000001	CBU_1669 NC_002971	EGQ50_00025 CP033868	Coxiella_Omar_00629 Coxiella_Omar_82	Rickettsiella_Ir_d1_01185 Rickettsiella_Ir_d1_11653240	Rickettsiella_Ir_d6_01000 Rickettsiella_Ir_d6_11765495	CJPMFG_03280 contig_1	A9E85_RS06185 NZ_CP015941	Rickettsiella_Oerr_00055 Rickettsiella_Oerr_19	Rickettsiella_Opha_00488 Rickettsiella_Opha_38	KX723_RS09530 NZ_CP079094	RICGR_RS06760 NZ_AAQJ02000001	A1D18_RS06185 NZ_LUKY01000033	S3O_RS0109420 NZ_AJGC01000003	DMP02_RS07075 NZ_AP018005
Others	Enh_loci	enhA_LLORS13455	C8D86_RS05000 NZ_QQAX01000009	HT99x_RS09355 NZ_LKAJ02000001	NZ_LKHV02000001_pseudo_00103 NZ_LKHV02000001	CBU_1138 NC_002971	-	Coxiella_Omar_134_pseudo_00551 Coxiella_Omar_134	Rickettsiella_Ir_d1_00314 Rickettsiella_Ir_d1_11653240	Rickettsiella_Ir_d6_00196 Rickettsiella_Ir_d6_11765495	CJPMFG_08820 contig_1	A9E85_RS13300 NZ_CP015941	-	-	-	-	-	-	DMP02_RS03185 NZ_AP018005
Others	Enh_loci	Ldtranspeptidase_LLORS11895	C8D86_RS05000 NZ_QQAX01000009	HT99x_RS09355 NZ_LKAJ02000001	NZ_LKHV02000001_pseudo_00103 NZ_LKHV02000001	CBU_1138 NC_002971	-	-	Rickettsiella_Ir_d1_00314 Rickettsiella_Ir_d1_11653240	-	-	A9E85_RS06445 NZ_CP015941	-	Rickettsiella_Opha_00908 Rickettsiella_Opha_49	KX723_RS05495 NZ_CP079094	RICGR_RS03865 NZ_AAQJ02000001	A1D18_RS03010 NZ_LUKY01000032	S3O_RS0100960 NZ_AJGC01000001	-
Others	Enh_loci	LDtranspeptidase_LLORS07555	C8D86_RS09750 NZ_QQAX01000024	HT99x_RS12375 NZ_LKAJ02000001	NZ_LKHV02000001_pseudo_00103 NZ_LKHV02000001	CBU_1394 NC_002971	-	-	-	-	-	A9E85_RS04505 NZ_CP015941	-	-	-	-	-	-	-
Others	Enh_loci	LDtranspeptidase_LLORS04380	C8D86_RS01660 NZ_QQAX01000003	HT99x_RS12375 NZ_LKAJ02000001	NZ_LKHV02000001_pseudo_00103 NZ_LKHV02000001	CBU_0318 NC_002971	-	-	Rickettsiella_Ir_d1_00314 Rickettsiella_Ir_d1_11653240	-	-	A9E85_RS04505 NZ_CP015941	-	-	-	-	-	-	-
Others	Enh_loci	LDtranspeptidase	C8D86_RS05000 NZ_QQAX01000009	HT99x_RS00495 NZ_LKAJ02000001	NZ_LKHV02000001_pseudo_00103 NZ_LKHV02000001	CBU_0318 NC_002971	-	-	-	-	-	A9E85_RS03470 NZ_CP015941	-	-	-	-	-	-	-
Others	Enh_loci	enhB	-	-	-	CBU_1137 NC_002971	-	-	-	-	-	A9E85_RS13295 NZ_CP015941	-	-	-	-	-	-	-
Others	Enh_loci	enhC	NZ_QQAX01000007_pseudo_00144 NZ_QQAX01000007	-	NZ_LKHV02000001_pseudo_00191 NZ_LKHV02000001	NC_002971_pseudo_00059 NC_002971	-	-	-	-	-	NZ_CP015941_pseudo_00194 NZ_CP015941	-	-	-	-	-	-	-
Others	Enh_loci	SEL1likerepeatprotein_lloRS07390	-	-	-	-	-	-	-	-	-	NZ_CP015941_pseudo_00095 NZ_CP015941	-	-	NZ_CP079094_pseudo_00020 NZ_CP079094	-	-	-	-
Others	Enh_loci	SaccharopineDehydrogenaseNADPbindingDomainContainingProtein_LLORS11845	C8D86_RS09665 NZ_QQAX01000023	HT99x_RS12620 NZ_LKAJ02000001	-	-	-	-	-	-	-	A9E85_RS06515 NZ_CP015941	-	-	-	-	-	-	-
Others	Enh_loci	SEL1likeRepeatProtein_LPCRS05770	NZ_QQAX01000005_pseudo_00074 NZ_QQAX01000005	HT99x_RS03245 NZ_LKAJ02000001	NZ_LKHV02000001_pseudo_00191 NZ_LKHV02000001	-	-	Coxiella_Omar_118_pseudo_00379 Coxiella_Omar_118	-	-	-	NZ_CP015941_pseudo_00077 NZ_CP015941	-	-	-	-	-	-	-
